# Loss of developmental diapause as a prerequisite for social evolution in bees

**DOI:** 10.1101/649897

**Authors:** Priscila Karla Ferreira Santos, Maria Cristina Arias, Karen M. Kapheim

**Author notes:** Corresponding authors: Priscila K. F. Santos; and Karen M. Kapheim.

## Abstract

Diapause is a physiological arrest of development ahead of adverse environmental conditions and is a critical phase of the life cycle of many insects. In bees, diapause has been reported in species from all seven taxonomic families. However, they exhibit a variety of diapause strategies. These different strategies are of particular interest since shifts in the phase of the insect life cycle in which diapause occurs has been hypothesized to promote the evolution of sociality. Here we provide a comprehensive evaluation of this hypothesis with phylogenetic analysis and ancestral state reconstruction of the ecological and evolutionary factors associated with diapause phase. We find that social lifestyle, latitude, and voltinism are significant predictors of the life stage in which diapause occurs. Ancestral state reconstruction revealed that the most recent common ancestor of all bees likely exhibited developmental diapause and shifts to adult or reproductive diapause have occurred in the ancestors of lineages in which social behavior has evolved. These results provide fresh insight regarding the role of diapause as a prerequisite for the evolution of sociality in bees.
