## Supplementary material for "Loss of developmental diapause as a prerequisite for social evolution in bees": Table S1

### Sheet: Sheet1
Table S1: Table of the species used for correlation and ancestral reconstruction analysis. For each species were assined: sociality (1- solitary, 2- social); phase (diapause phase: 1- development, 2- adult, 3- reproductive, 4- no diapause and 5- plastic); nest type (1- ground, 2- cavity); voltinism (1- univoltine, 2- multivoltine); latitude degreess: the latitude of the place of collection os the…
Species	Sociality	Phase	Nest	Voltinism	LatitudeDegress	Date (Mya)	Classification	References
Hesperapis_rhodocerata	1	1	1	1	31	33	Hesperapini	Rozen Jr, 2016Mello et al 2018
Meganomia_binghami	1	1	1	1	21	21	Meganomiinae	Rozen, 1977
*Andrena_rudbeckiae	1	5	1		30	52	Andreninae	Neff and simpson, 1997
*Andrena_accepta	1	1	1		31	52	Andreninae	Rozen Jr, 1973
Andrena_vaga	1	2	1	1	48	52	Andreninae	Fellendorf et al 2004
*Perdita_nuda	1	1	1		42	52	Andreninae	Torchio, 1975
Perdita_octomaculata	1	1	1	1	42	52	Andreninae	Eickwort, 1977
Euherbstia_excellens	1	1	1	1	30	52	Andreninae	Rozen Jr., 1993
*Macrotera_portalis	1	1	1			45	Panurginae	Danforth, 1999
*Calliopsis_larreae	1	1	1		36	45	Panurginae	Rust, 1988
*Calliopsis_zebrata	1	1	1		35	45	Panurginae	Rozen Jr., 2008
Rhophitulus_xenopalpus	1	4	1	2	26	45	Panurginae	Rozen Jr, 2014
Cephalurgus_anomalus	1	4	1	2	23	45	Panurginae	Rozen Jr, 1989
Liphanthus_alicahue	1	4	1	2	27	45	Panurginae	Rozen Jr, 1989
Panurginus_albopilosus	1	1	1	2	33	45	Panurginae	Rozen Jr., 1971
Sphecodosoma_dicksoni	1	1	1	2	33	65	Rophitinae	Rozen Jr, 1993
Dufourea_novaeangliae	1	1	1	1	43	65	Rophitinae	Eickwort et al, 1986
*Nomia_melanderi	1	1	1			33	Nomiinae	Cross and Bohart 1960
*Nomia_nevadensis	1	1	1		39	33	Nomiinae	Cross and Bohart 1960
Nomia_triangulifera	1	1	1	1	39	33	Nomiinae	Cross and Bohart 1960
Megalopta_genalis	2	4	2	2	9	28	Augochlorini	Kapheim 2017, Jones et al 2015
Augochlora_pura	1	2	2	2	38	20	Augochlorini	Stockhammer, 1966
Augochlorella_striata	2	2	1	2	42	20	Augochlorini	Mueller, 1996
Paroxystoglossa_jocasta	1	2	1	2	25	20	Augochlorini	Michener and Lange, 1958
Agapostemon_virescens	1	2	1	1	42	12	Halictini	Abrams,Eickwort, 1981
Halictus_farinosus	2	2	1	2	41	20	Halictini	Nye, 1980
Halictus_ligatus	2	2	1	2	43	20	Halictini	Richards and Packer, 1994
Halictus_rubicundus	2	2	1	2	40	20	Halictini	Yanega, 1988, 1989
*Halictus_rubicundus1	1	2	1	1	38	20	Halictini	Eickwort et al 1996
Halictus_scabiosae	2	2	1	2	46	20	Halictini	Ulrich et al 2009
*Lasioglossum_texanum	2	2	1		41	33	Halictini	Chandler, 1960
*Lasioglossum_baleicum	1	2	1	2	43	33	Halictini	Yagi and Hasegawa, 2012
Lasioglossum_baleicum1	2	2	1	2	43	33	Halictini	Cronin and Hirata, 2003
*Lasioglossum_baleicum2	1	2	1	1	43	33	Halictini	Cronin and Hirata, 2003
Lasioglossum_duplex	2	2	1	2	43	33	Halictini	Sakagami and Fukuda, 1972
Lasioglossum_vulsum	1	2	1	1	33	33	Halictini	Miyanaga, 2017
*Lasioglossum_calceatum	1	2	1	1	50	33	Halictini	Davison and Field 2016
Lasioglossum_calceatum1	2	2	1	2	50	33	Halictini	Davison and Field 2016
Lasioglossum_coeruleum	2	2	2	2	38	33	Halictini	Stockhammer, 1967
Lasioglossum_laevissimus	2	2	1	2	39	33	Halictini	Batra, 1987
Lasioglossum_lineatulum	2	2	1	2	42	33	Halictini	Eickwort, 1986
Lasioglossum_oenotherae	1	2	1	1	43	33	Halictini	Knerer and MacKay, 1968
*Lasioglossum_malachurum	2	2	1		37	33	Halictini	Richards 2000
Lasioglossum_rohweri	2	2	1	2	38	33	Halictini	Breed, 1975
Lasioglossum_versatum	2	2	1	2	38	33	Halictini	Michener, 1966
*Sphecodes_sp.	1	1	1		42	47	Sphecodini	Torchio, 1975
Ptiloglossa_arizonensis	1	1	1	1	31	40	Diphaglossinae	Rozen Jr., 1984
Leioproctus_huakiwi	1	1	1	1	43	15	Paracolletini	Donovan et al 2010
*Hylaeus_asininus	1	1	2		31	30	Hylaeinae	Krombein, 1967
Hylaeus_modestus	1	1	2	1	42	30	Hylaeinae	Krombein, 1967
*Fidelia_villosa	1	1	1		26	87	Fideliini	Rozen jr, 1970
*Pararhophites_orobinus	1	1	1		28	65	Pararhophitini	Rozen Jr 1990
Lithurgopsis_apicallis	1	1	2	1	31	30	Lithurginae	Rozen Jr and Hall 2014
Microthurge_corumbae	1	1	2	2	21	30	Lithurginae	Garofalo et al 1992
Trachusa_larreae	1	1	1	1	31	39	Anthidiini	Rozen Jr and Hall 2012
*Stelis_ater	1	1	2		29		Anthidiini
Anthidium_maculosum	1	1	2	2	31	39	Anthidiini	Krombein, 1967
Dianthidium_floridiense	1	1	2	1	27	39	Anthidiini	Krombein, 1967
Dianthidium_heterulkei_fraternum	1	1	2	2	31	39	Anthidiini	Krombein, 1967
Dianthidium_ulkei_perterritum	1	1	2	2	31	39	Anthidiini	Krombein, 1967
*Megachile_assumptionis	1	1	1		19	19	Megachilini	Martins and de Almeida, 1994
Megachile_gentilis	1	1	2	2	31	19	Megachilini	Krombein, 1967
Megachile_mendica	1	1	2	2	36	19	Megachilini	Krombein, 1967
*Megachile_centuncularis	1	1	2		43	19	Megachilini	Krombein, 1967
Megachile_concinna	1	1	2	2	33	19	Megachilini	Krombein, 1967
Megachile_rotundata	1	1	2	2	38	19	Megachilini	Krombein, 1967
Megachile_xylocopoides	1	1	2	2	36	19	Megachilini	Krombein, 1967
Megachile_inimica	1	1	2	2	31	19	Megachilini	Krombein, 1967
*Megachile_policaris	1	1	2		31	19	Megachilini	Krombein, 1967
*Megachile_georgica	1	1	2		27	19	Megachilini	Krombein, 1967
*Megachile_exilis	1	1	2		27	19	Megachilini	Krombein, 1967
*Megachile_campanulae	1	1	2		43	19	Megachilini	Krombein, 1967
Megachile_pseudanthioides	1	1	2	2	27	19	Megachilini	Zillikens and Steiner, 2004
*Megachile_subexilis	1	1	2		34	19	Megachilini	Krombein, 1967
*Coelioxys_gilensis	1	1	2		34	19	Megachilini	Krombein, 1967
*Chelostoma_philadelphi	1	1	2		38	48	Osmiini	Krombein, 1985
Hoplitis_anthocopoides	1	1	2	1	42	48	Osmiini	Eickwort,1975
*Ashmeadiella_clypeodentata	1	1	2		31	48	Osmiini	Krombein, 1967
*Ashmeadiella_bigeloviae	1	1	2		31	48	Osmiini	Krombein, 1967
Ashmeadiella_cactorum	1	1	2	2	33	48	Osmiini	Krombein, 1967
Ashmeadiella_meliloti	1	1	2	2	31	48	Osmiini	Krombein, 1967
*Ashmeadiella_opuntiae	1	1	2		31	48	Osmiini	Krombein, 1967
*Heriades_leavitti	1	1	2		27	48	Osmiini	Krombein, 1967
*Heriades_carinata	1	1	2		36	48	Osmiini	Krombein, 1967
*Protosmia_rubifloris	1	2				48	Osmiini	Michener, 2007
Osmia_lignaria	1	2	2	1	38	48	Osmiini	Krombein, 1967
Osmia_bicornis	1	2	2	1	49	48	Osmiini	Radmacher, Strohm, 2010
Osmia_bucephala	1	2	2	1	38	48	Osmiini	Krombein, 1967
*Osmia_coerulescens	1	2	2		43	48	Osmiini	Krombein, 1967
*Osmia_glauca	1	2	2		39	48	Osmiini	Rust and Clement 1972
Osmia_latreillei	1	1	2	1	30	48	Osmiini	Shebl et al, 2018
Osmia_pumila	1	2	2	1	38	48	Osmiini	Krombein, 1967
*Osmia_montana	1	5	2	1	41	48	Osmiini	Torchio, Tepedino, 1982
*Osmia_californica	1	5	2	1	41	48	Osmiini	Torchio, Tepedino, 1982
*Osmia_iridis	1	5	2	1	41	48	Osmiini	Torchio, Tepedino, 1982
*Osmia_cornuta	1	2	2		41	48	Osmiini	Bosch, 1994
*Osmia_sculleni	1	2	2		41	48	Osmiini	Parker and Tepedino, 1982
*Anthophora_abrupta	1	1	1		40	60	Anthophorini	Frison, 1922
*Anthophora_pacifica	1	2				60	Anthophorini
*Anthophora_peritomae	1	1	1		41	60	Anthophorini	Torchio, 1971
Amegilla_dawsoni	1	1	1	1	23	60	Anthophorini	Houston, 1991
*Habropoda_miserabilis	1	2	1			60	Anthophorini
*Ericrocis_lata	1	1	1		31	38	Ericrocidini	Mello et al 2018
*Brachynomada_roigi	1	1	1		28	37	Brachyonomadini	Rozen Jr, 1994
*Kelita_toroi	1	1	1		30	37	Brachyonomadini	Rozen Jr, 1994
*Triepeolus	1	1	1		31	30	Epeolini	Rozen Jr, 1984
*Epeolus_pusillus	1	1	1		41	30	Epeolini	Rozen Jr. And Favreau 1968
Tetrapedia_diversipes	1	1	2	2	23	12	Tetrapedia	Alves-dos-Santos,2002
Manuelia_postica	1	2	2	1	35	47	Manuelini	Flores-Prado et al 2008
*Exoneurella_lawsoni	2	5	2	2	20	25	Allodapini	Michener, 1964
*Xylocopa_virginica	2	2	2			42	Xylocopini	Ackerman, 1916
Xylocopa_fenestrata	2	2	2	2	29	42	Xylocopini	Sihag, 1993
Ceratina_calcarata	2	2	2	1	51	38	Ceratinini	Rehan, Richards 2010
*Ceratina_megastigmata	2	2	2		36	38	Ceratinini	Katayama, 1994
Ceratina_accusator	2	4	2	2	1	38	Ceratinini	Rehan et al, 2009
Ceratina_nigrolateralis	2	4	2	2	1	38	Ceratinini	Rehan et al, 2009
Ceratina_dentipes	2	4	2	2	1	38	Ceratinini	Rehan et al, 2009
Ceratina_smaragdula	2	4	2	2	1	38	Ceratinini	Rehan et al, 2009
Ceratina_japonica	2	2	2	1	39	38	Ceratinini	Sakagami and Maeta, 1984
*Exomalopsis_sidae	1	1	1			50	Exomalopsini	Rozen Jr, Snelling 1986
Exomalopsis_nitens	1	1	1	2	33	50	Exomalopsini	Rozen Jr, Snelling 1986
Diadasia_rinconis	1	1	1	2	30	40	Emphorini	Neff and Simpson, 1992
*Ptilothrix_plumata	1	1	1		19	40	Emphorini	Martins and de Almeida, 1994
Canephorula_apiformis	1	1	1	2	31	35	Eucerini	Michelette et al, 2000
Epicharis_zonata	1	1	1	1	5	72	Centridini	Roubik, 1980
Centris_flavifrons	1	1	2	2	7	72	Centridini	Martins et al., 2013
Centris_tarsata	1	1	2	2	12	72	Centridini	Aguiar and Garofalo, 2004
Euglossa_melanotricha	2	4	2	2	6	15	Euglossini	Martins et al 2018, Andrade-Silva e Nascimento 2012
Euglossa_cordata	2	4	2	2	6	15	Euglossini	Martins et al 2018, Freiria et al 2017
Eulaema_bombiformis	1	4	2	2	6	13	Euglossini	Martins et al 2018
*Eufriesea_auriceps	1	1	2		6	12	Euglossini	Martins et al 2018
Eufriesea_smaragdina	1	1	2	1	27	12	Euglossini	Kamke et al, 2008
Exaerete_dentata	1	1	2	1	27	17	Euglossini	Kamke et al, 2008
Apis_cerana_cerana	2	3	2	2	43	22	Apini	Sakagami and Kouta, 1958
*Apis_mellifera1	2	4	2	2	23	22	Apini
Apis_mellifera	2	3	2	2	50	22	Apini	Van Nerum and Buelend, 1997
Bombus_diversus	2	2	1	2	35	24	Bombini	Miyamoto,1960
Bombus_atrattus	2	4	1	2	21	24	Bombini
Bombus_huntii	2	2	1	2	41	24	Bombini
Bombus_ignitus	2	2	1	2	35	24	Bombini
Bombus_terrestris	2	2	1	2	46	24	Bombini	Sadd et al 2015
Bombus_impatiens	2	2	1	2	46	24	Bombini	Sadd et al 2015
Plebeia_droryana	2	3	2	2	23	22	Meliponini	Dos-Santos, 2014
Plebeia_emerina	2	3	2	2	23	22	Meliponini	Dos-Santos, 2014
Plebeia_julianii	2	3	2	2	25	22	Meliponini	Dos-Santos, 2014
Plebeia_witmanni	2	3	2	2	30	22	Meliponini	Dos-Santos, 2014
Plebeia_saiqui	2	3	2	2	30	22	Meliponini	Dos-Santos, 2014
Plebeia_nigriceps	2	3	2	2	30	22	Meliponini	Dos-Santos, 2014
Plebeia_remota	2	3	2	2	23	22	Meliponini	Dos-Santos, 2014, Ribeiro 2003
Melipona_marginata	2	3	2	2	21	22	Meliponini	Dos-Santos, 2014
Melipona_obscurior	2	3	2	2	30	22	Meliponini	Dos-Santos, 2014
Melipona_quadrifasciata	2	3	2	2	21	22	Meliponini	Dos-Santos, 2014
Melipona_bicolor_shencki	2	3	2	2	30	22	Meliponini	Dos-Santos, 2014
Melipona_alsivai	2	3	2	2	10	22	Meliponini	Do Nascimento, Nascimento 2012
Trigona_ventralis_hoozana	2	3	2	2	23	22	Meliponini	Dos-Santos, 2014
Tetragonisca_angustula	2	4	2	2	23	22	Meliponini	personal_communication (Sheina Koffler)
Scaptotrigona_depilis	2	4	2	2	23	22	Meliponini	personal_communication (Sheina Koffler)
