## Supplementary material for "Loss of developmental diapause as a prerequisite for social evolution in bees": Table S2

### Sheet: TableS2
Table S2: References used to determine the topologies and branch lengths for each group in the construction of the phylogeny used for ancestral reconstruction analysis.
Family	Topology	Branch length
Andrenidae	Cardinal and Danforth 2013	Cardinal and Danforth 2013
Apidae	Cardinal and Danforth 2013	Cardinal and Danforth 2013
Collectidae	Cardinal and Danforth 2013	Cardinal and Danforth 2013
Dasypodaine	Cardinal and Danforth 2013	Cardinal and Danforth 2013
Halictidae	Cardinal and Danforth 2013	Cardinal and Danforth 2013
Megachilidae	Cardinal and Danforth 2013	Cardinal and Danforth 2013
Within Groups (Level of tribes or genus)	Topology	Branch length
Halictidae	Brady et al. 2006	Brady et al. 2006
Meganomiinae	Cardinal and Danforth 2013	Cardinal and Danforth 2013
Apinae	Bossert et al. 2018	Peters et al. 2017; Cardinal et al. 2010
Eucerinae	Bossert et al. 2018	Cardinal et al. 2010
Xylocopinae	Bossert et al. 2018	Rehan et al. 2012
Nomadinae	Bossert et al. 2018	Cardinal et al. 2010
Anthophorinae	Bossert et al. 2018	Cardinal and Danforth 2013
Euglossini	Ramírez et al. 2010	Ramírez et al. 2010
References:
Bossert S, Murray EA, Almeida EAB, et al (2018) Combining transcriptomes and ultraconserved elements to illuminate the phylogeny of Apidae. Mol Phylogenet Evol 130:121–131. doi: 10.1016/j.ympev.2018.10.012
Brady SG, Sipes S, Pearson A, Danforth BN (2006) Recent and simultaneous origins of eusociality in halictid bees. Proc R Soc B Biol Sci 273:1643–1649. doi: 10.1098/rspb.2006.3496
Cardinal S, Danforth BN (2013) Bees diversified in the age of eudicots. Proc R Soc B Biol Sci 280:. doi: 10.1098/rspb.2012.2686
Cardinal S, Straka J, Danforth BN (2010) Comprehensive phylogeny of apid bees reveals the evolutionary origins and antiquity of cleptoparasitism. Proc Natl Acad Sci U S A 107:16207–16211. doi: 10.1073/pnas.1006299107
Peters RS, Krogmann L, Mayer C, et al (2017) Evolutionary History of the Hymenoptera. Curr Biol 27:1013–1018. doi: 10.1016/j.cub.2017.01.027
Ramírez SR, Roubik DW, Skov C, Pierce NE (2010) Phylogeny, diversification patterns and historical biogeography of euglossine orchid bees (Hymenoptera: Apidae). Biol J Linn Soc 100:552–572. doi: 10.1111/j.1095-8312.2010.01440.x
Rehan SM, Leys R, Schwarz MP (2012) A mid-cretaceous origin of sociality in Xylocopine bees with only two origins of true worker castes indicates severe barriers to eusociality. PLoS One 7:1–8. doi: 10.1371/journal.pone.0034690
